# Spatio-temporal, optogenetic control of gene expression in organoids

**DOI:** 10.1101/2021.09.26.461850

**Authors:** Ivano Legnini, Lisa Emmenegger, Alessandra Zappulo, Ricardo Wurmus, Anna Oliveras Martinez, Cledi Cerda Jara, Anastasiya Boltengagen, Talé Hessler, Guido Mastrobuoni, Agnieszka Rybak-Wolf, Stefan Kempa, Robert Zinzen, Andrew Woehler, Nikolaus Rajewsky

**Affiliations:** Laboratory for Systems Biology of Gene Regulatory Elements, Berlin Institute for Medical Systems Biology (BIMSB), Max Delbrück Center for Molecular Medicine (MDC) in the Helmholtz Association, Hannoversche Str. 28, 10115 Berlin; Systems Biology of Neural Tissue Differentiation, Berlin Institute for Medical Systems Biology (BIMSB), Max Delbrück Center for Molecular Medicine (MDC) in the Helmholtz Association, Hannoversche Str. 28, 10115 Berlin; Bioinformatics and Omics Data Science, Berlin Institute for Medical Systems Biology (BIMSB), Max Delbrück Center for Molecular Medicine (MDC) in the Helmholtz Association, Hannoversche Str. 28, 10115 Berlin; Systems Biology Imaging, Berlin Institute for Medical Systems Biology (BIMSB), Max Delbrück Center for Molecular Medicine (MDC) in the Helmholtz Association, Hannoversche Str. 28, 10115 Berlin; Proteomic and Metabolomics Platform, Berlin Institute for Medical Systems Biology (BIMSB), Max Delbrück Center for Molecular Medicine (MDC) in the Helmholtz Association, Hannoversche Str. 28, 10115 Berlin; Organoid platform, Berlin Institute for Medical Systems Biology (BIMSB), Max Delbrück Center for Molecular Medicine (MDC) in the Helmholtz Association, Hannoversche Str. 28, 10115 Berlin

**Keywords:** Organoids, optogenetics, spatial transcriptomics, single-cell transcriptomics, CRISPR/Cas, neurodevelopment, Sonic Hedgehog (*SHH*)

## Abstract

Organoids derived from stem cells become increasingly important to study human development and to model disease. However, methods are needed to control and study spatio-temporal patterns of gene expression in organoids. To this aim, we combined optogenetics and gene perturbation technologies to activate or knock-down RNA of target genes, at single-cell resolution and in programmable spatio-temporal patterns. To illustrate the usefulness of our approach, we locally activated Sonic Hedgehog (*SHH*) signaling in an organoid model for human neurodevelopment. High-resolution spatial transcriptomic and single-cell analyses showed that this local induction was sufficient to generate stereotypically patterned organoids in three dimensions and revealed new insights into *SHH*’s contribution to gene regulation in neurodevelopment.

With this study, we propose optogenetic perturbations in combination with spatial transcriptomics as a powerful technology to reprogram and study cell fates and tissue patterning in organoids.
