## Supplementary table 2 for "Spatio-temporal, optogenetic control of gene expression in organoids"

### Sheet: Sheet1
Plasmid	Figure(s)	Description	Origin	Availability
CaSP1 CasRx GFP	1, 2, 3, S2, S3	CasRx-T2A-cassette under a synthetic promoter used in combination with the SCPTS2.0 light-inducible transcription system and the Tet6 sgRNA	This study	On request*
CaSP2 CasRx GFP	1, 2, S2, S3	CasRx-T2A-cassette under a synthetic promoter used in combination with the SCPTS2.0 light-inducible transcription system and the Tet6 sgRNA	This study	On request*
CaSP2 CasRx NO GFP	2, S3	CasRx-T2A-cassette under a synthetic promoter used in combination with the SCPTS2.0 light-inducible transcription system and the Tet6 sgRNA	This study	On request*
Gal4/UAS CasRx GFP	1, 2, S2, S3	CasRx-T2A-cassette under a Gal4/UAS promoter used in combination with the SCPTS2.0 light-inducible transcription system and the Tet6 sgRNA	This study	On request*
SCPTS2.0 module 1	1, 2, 3, S2	Part of dCas9 cassette under a CMV promoter, fused with a pMag photodimer	Nihongaki et al., 2017, reproduced for this study	On request*
SCPTS2.0 module 2	1, 2, 3, S2	Part of dCas9 cassette under a CMV promoter, fused with a nMag photodimer and a VP64 transactivation domain	Nihongaki et al., 2017, reproduced for this study	On request*
SCPTS2.0 module 3	1, 2, 3, S2	MCP (MS2 binding) cassette fused with a p65 and HSF1 transactivation domains	Nihongaki et al., 2017, reproduced for this study	On request*
SCPTS2.0 module 4	1, 2, 3, S2	Cas9 sgRNA with MS2 aptamers under a U6 promoter	Nihongaki et al., 2017, reproduced for this study	On request*
SCPTS2.0 lenti module 1	4, S4	Part of dCas9 cassette under a CMV promoter, fused with a nMag photodimer and a VP64 transactivation domain, and the MDCP-p65-HSF1 cassette separated by a T2A	This study	On request*
SCPTS2.0 lenti module 2 – SHH sgRNA 1	4, S4	Part of dCas9 cassette under a CMV promoter, fused with a pMag photodimer, with a U6 cassette carrying a Cas9 sgRNA targeting the SHH promoter. Also vaailable with a Tet6 sgRNA for driving CasRx transcription.	This study	On request*
PA-Cre/Lox	1, 2, 3, S2	ePiggybac transposon system carrying a light-inducible split Cre and a Puromycin resistance gene	Riccardo De Santis, Brivanlou lab, Rockefeller University NY	Riccardo De Santis, Brivanlou lab, Rockefeller University NY**
LoxP-NeonGreen-CasRx	1, 3, S2	ePiggybac transposon system carrying a dsRed cassette flanked by two LoxP sites and followed by a NeonGreen CasRx cassette and a Blasticidin resistance gene. Available also with a U6 cassette expressing a CasRx-targeting guide.	This study	On request*
LoxP-NeonGreen-SHH	4, S4	ePiggybac transposon system carrying a dsRed cassette flanked by two LoxP sites and followed by a NeonGreen SHH cassette and a Blasticidin resistance gene	Riccardo De Santis, Brivanlou lab, Rockefeller University NY	Riccardo De Santis, Brivanlou lab, Rockefeller University NY**
PA-TetON	1, 3, S2	Lentiviral plasmid carrying a CRY2/CIBN photodimer pair combined with a TetR and a human p65 transactivation domain under a EF1a promoter, and a Blasticidin resistance gene	Yamada et al., 2018	Itaru Imayoshi, Mayumi Yamada, Kyoto University
TRE-CasRx-GFP	1, 3, S2	Lentiviral plasmid carrying a Tet-responsive Element (TRE) promoter for Tet-ON CasRx-T2A-GFP induction	This study	On request*
Constitutive CasRx GFP	1, S1	Lentiviral plasmid carrying a CasRx-T2A-GFP cassette under a EF1a promoter	Konermann et al., 2018	Addgene #109049
CasRx guide RNA	S1, 2, S3	CasRx guide RNA scaffold with a BbsI site for guide RNA cloning, under a U6 promoter. Available empty, with a non-targeting guide, with a CDR1as or STAT3-targeting guide.	This study	On request*
Psp-Cas13b guide RNA	S1	Psp-Cas13b guide RNA scaffold with a BbsI site for guide RNA cloning, under a U6 promoter	This study	On request*
Psp-Cas13b	S1	Lentiviral plasmid carrying a Psp-Cas13b under EF1a promoter	Cox et al., 2017	Addgene #103862
Psp-dCas13b	S1	Lentiviral plasmid carrying a Psp-dCas13b (with two mutations in one HEPN catalytic site) under EF1a promoter	This study	On request*
Constitutive dCasRx GFP	S1	Lentiviral plasmid carrying a dCasRx-T2A-GFP cassette under a EF1a promoter	Konermann et al., 2018	Addgene #109050
Psp-dCas13b-SMG6	S1	Lentiviral plasmid carrying a Psp-dCas13b (with two mutation in one HEPN catalytic site) under EF1a promoter, fused to an RNA silencing domain from SMG6	This study	On request*
Psp-dCas13b-TNRC6A	S1	Lentiviral plasmid carrying a Psp-dCas13b (with two mutation in one HEPN catalytic site) under EF1a promoter, fused to an RNA silencing domain from TNRC6A	This study	On request*
Psp-dCas13b-TNRC6C	S1	Lentiviral plasmid carrying a Psp-dCas13b (with two mutation in one HEPN catalytic site) under EF1a promoter, fused to an RNA silencing domain from TNRC6C	This study	On request*
Psp-dCas13b-split1-10-CRY2	S1	10 lentiviral plasmids carrying a split Psp-Cas13b part, fused with a CRY2 photodimerization domain (split sites in Figure S1).	This study	On request*
Psp-dCas13b-split1-10-CIBN	S1	10 lentiviral plasmids carrying a split Psp-Cas13b part, fused with a CIBN photodimerization domain (split sites in Figure S1).	This study	On request*
Psp-dCas13b-split1-10-pMag	S1	10 lentiviral plasmids carrying a split Psp-Cas13b part, fused with a pMag photodimerization domain (split sites in Figure S1).	This study	On request*
Psp-dCas13b-split1-10-nMag	S1	10 lentiviral plasmids carrying a split Psp-Cas13b part, fused with a nMag photodimerization domain (split sites in Figure S1).	This study	On request*
Psp-dCas13b-CIBN1X	S1	Lentiviral plasmid carrying a Psp-dCas13b (with two mutation in one HEPN catalytic site) under EF1a promoter, fused to a CIBN photodimerization domain	This study	On request*
Psp-dCas13b-CIBN2X	S1	Lentiviral plasmid carrying a Psp-dCas13b (with two mutation in one HEPN catalytic site) under EF1a promoter, fused to two CIBN photodimerization domains	This study	On request*
Psp-dCas13b-CRY2 1X	S1	Lentiviral plasmid carrying a Psp-dCas13b (with two mutation in one HEPN catalytic site) under EF1a promoter, fused to a CRY2 photodimerization domain	This study	On request*
CIBN-TNRC6A	S1	Lentiviral plasmid carrying a CRY2 photodimerization domain fused to a silencing domain from TNRC6A	This study	On request*
CRY2-TNRC6A	S1	Lentiviral plasmid carrying a CRY2 photodimerization domain fused to a silencing domain from TNRC6A	This study	On request*
CRY2-TNRC6C	S1	Lentiviral plasmid carrying a CRY2 photodimerization domain fused to a silencing domain from TNRC6C	This study	On request*
CasRx-split1-14-pMag	S1	10 lentiviral plasmids carrying a split CasRx part, fused with a pMag photodimerization domain (split sites in Figure S1).	This study	On request*
CasRx-split1-14-nMag	S1	10 lentiviral plasmids carrying a split CasRx part, fused with a nMag photodimerization domain (split sites in Figure S1).	This study	On request*
Psp-Cas13b split N763 LOVTRAP module 1	S1	Lentiviral plasmid carrying a Psp-Cas13b split at the residue 763 and fused with a LOV2 domain (LOVTRAP system for light-inducible dissociation)	This study	On request*
Psp-Cas13b split N763 LOVTRAP module 2	S1	Lentiviral plasmid carrying a Psp-Cas13b split at the residue 763 and fused with a ZDK1 domain (LOVTRAP system for light-inducible dissociation)	This study	On request*
Psp-Cas13b split N763 CRY2/CIBN module 2 NLS	S1	Lentiviral plasmid carrying a Psp-Cas13b split at the residue 763 and fused with a CRY2 domain and an NLS sequence	This study	On request*
Psp-Cas13b-single-chain-LOV2	S1	Lentiviral plasmid carrying a Psp-Cas13b with a LOV2 domain inserted at residue 763	This study	On request*
Psp-Cas13b-single-chain-pdDronpa1	S1	Lentiviral plasmid carrying a Psp-Cas13b with two pdDronpa1 domains at the N and C termini	This study	On request*
CasRx-single-chain-LOV2	S1	Lentiviral plasmid carrying a CasRx with a LOV2 domain inserted in a flexible region	This study	On request*
CasRx-single-chain-pdDronpa1	S1	Lentiviral plasmid carrying a CasRx with two pdDronpa1 domains at the N and C termini	This study	On request*
*We will make some of the plasmids (the ones we think might be most useful to the community) soon available on Addgene. Meanwhile, please contact the corresponding authors for requests.
**To our knowledge, the plasmids used in De Santis et al., bioRxiv 2021 and in this work have already been submitted to Addgene by the authors.
